# Clues to reaction specificity in PLP-dependent fold type I aminotransferases of monosaccharide biosynthesis

**DOI:** 10.1101/2021.09.04.459008

**Authors:** Jaya Srivastava, Petety V. Balaji

## Abstract

Novel functions can emerge in an enzyme family while conserving catalytic mechanism, motif or fold. PLP-dependent enzymes have evolved into seven fold-types and catalyse diverse reactions using the same mechanism for the formation of external aldimine. Nucleotide sugar aminotransferases (which will be henceforth referred to as aminotransferases) belong to fold type I and mediate the biosynthesis of several monosaccharides. They use diverse substrates but are highly selective to the C3 or C4 carbon to which amine group is transferred. Profile HMMs were able to identify aminotransferases but could not capture reaction specificity. A search for discriminating features led to the discovery of sequence motifs that are located near the pyranose binding site suggesting their role in imparting reaction specificity. Using a position weight matrix for this motif, we were able to assign reaction specificity to a large number of aminotransferases. Inferences from this analysis set way for future experiments that can shed light on mechanisms of functional diversification in nucleotide sugar aminotransferases of fold type I.
