## Supplementary data for "Clues to reaction specificity in PLP-dependent fold type I aminotransferases of monosaccharide biosynthesis"

### Sheet: Exp and reviewed sequences
Uniprot accession number	Length (a.a.)	Organism	Amino group transferred to	PDB IDs	Gene names	Enzyme (orientation of the amino group in the product; 4C1 as reference)	PubMed ID / Reference	Redundant/Non-redundant	HMM Profile	% Similarity with PerA (Q7DBF3)
Q9HZ76	359	Pseudomonas aeruginosa (strain ATCC 15692 / DSM 22644 / CIP 104116 / JCM 14847 / LMG 12228 / 1C / PRS 101 / PAO1)	C3	3NU7; 3NU8; 3NUB; 3NYS; 3NYT; 3NYU	wbpE	UDP-2-acetamido-2-deoxy-3-oxo-glucuronate 3-aminotransferase (equatorial)	19348502	NR	C3-NSATHMM, NSATHMM	50.3
Q9ZGH4	379	Streptomyces venezuelae	C3	2OGA; 2OGE	desV	dTDP/TDP-3-keto-3,4,6-trideoxy-D-erythro-hexopyranose 3-aminotransferase (equatorial)	17456741	NR	C3-NSATHMM, NSATHMM	53.37
Q6T1W6	363	Aneurinibacillus thermoaerophilus	C3	3D structure not known	fdtB	dTDP/TDP-3-keto-6-deoxy-galactose 3-aminotransferase (equatorial)	12740380	NR	C3-NSATHMM, NSATHMM	56.85
O52807	369	Amycolatopsis orientalis (Nocardia orientalis)	C3	3D structure not known	evaB	dTDP/TDP-3,4-diketo-2,6-dideoxy-D-glycero-hexopyranose 3-aminotransferase (equatorial)	11035791	NR	C3-NSATHMM, NSATHMM	50.29
Q9F837	374	Micromonospora megalomicea subsp. nigra	C3	3D structure not known	megDII	dTDP/TDP-3-keto-2,6-dideoxy-L-erythro-hexopyranose 3-aminotransferase (axial)	20418422	NR	C3-NSATHMM, NSATHMM	49.26
D1H0I5	369	Streptomyces ravidus	C3	3D structure not known	ravAMT	dTDP/TDP-3-keto-6-deoxy-galactose 3-aminotransferase (equatorial)	21264378	NR	C3-NSATHMM, NSATHMM	51.98
Q6TFC4	365	Thermoanaerobacterium thermosaccharolyticum (Clostridium thermosaccharolyticum)	C3	3FRK	qdtB	dTDP/TDP-3-keto-6-deoxy-glucose 3-aminotransferase (equatorial)	19178182	NR	C3-NSATHMM, NSATHMM	55.69
Q9ALS9	360	Campylobacter jejuni 81116	C3	5U1Z; 5U20; 5U21; 5U23; 5U24	wlaRG	dTDP/TDP-3-keto-6-deoxy-galactose 3-aminotransferase (equatorial);dTDP/TDP-3-keto-6-deoxy-glucose 3-aminotransferase (equatorial)	28028852	NR	C3-NSATHMM, NSATHMM	54.36
Q54142	388	Streptomyces fraediae	C3	3D structure not known	TylB	dTDP/TDP-3-keto-6-deoxy-glucose 3-aminotransferase (equatorial)	https://pubs.acs.org/doi/full/10.1021/ja991213v	NR	C3-NSATHMM, NSATHMM	49.73
Q9ZGH0	415	Streptomyces venezuelae	C4	2PO3	desI	dTDP/TDP-4-keto-6-deoxy-glucose 4-aminotransferase (equatorial)	17630700	NR	C4-NSATHMM, NSATHMM	47.67
Q9ALN9	385	Saccharopolyspora spinosa	C4	3D structure not known	spnR	dTDP/TDP-4-keto-2,3,6-trideoxy-D-glycero-hexopyranose 4-aminotransferase (equatorial)	18345667	NR	C4-NSATHMM, NSATHMM	49.6
P27833	376	Escherichia coli (strain K12)	C4	4PIW; 4ZAH	wecE	dTDP/TDP-4-keto-6-deoxy-glucose 4-aminotransferase (axial)	15271350	NR	C4-NSATHMM, NSATHMM	47.11
Q6U1I3	367	Shigella dysenteriae type 7	C4	3D structure not known	vioA	dTDP/TDP-4-keto-6-deoxy-glucose 4-aminotransferase (equatorial)	17905981	NR	C4-NSATHMM, NSATHMM	51.35
Q9XCW4	371	Escherichia coli O7	C4	3D structure not known	vioA	dTDP/TDP-4-keto-6-deoxy-glucose 4-aminotransferase (equatorial)	17905981	NR	C4-NSATHMM, NSATHMM	49.73
Q0P8T7	384	Campylobacter jejuni subsp. jejuni serotype O:2 (strain ATCC 700819 / NCTC 11168)	C4	3D structure not known	LegC	GDP-4-keto-6-deoxy-GlcNAc 4-aminotransferase (equatorial)	19282391	NR	C4-NSATHMM, NSATHMM	54.84
G8UHQ6	384	Tannerella forsythia (strain ATCC 43037 / JCM 10827 / FDC 338) (Bacteroides forsythus)	C4	3D structure not known	legC	GDP-4-keto-6-deoxy-GlcNAc 4-aminotransferase (equatorial)	27986835	NR	C4-NSATHMM, NSATHMM	57.61
A0A1D3UJK1	387	Tannerella forsythia (Bacteroides forsythus)	C4	3D structure not known	pseC	UDP-2-acetamido-2,6-dideoxy-beta-L-arabino-4-hexulose 4-aminotransferase (equatorial)	27986835	NR	C4-NSATHMM, NSATHMM	54.43
Q3ESA3	401	Bacillus thuringiensis serovar israelensis ATCC 35646	C4	3D structure not known	pam	UDP-2-acetamido-2,6-dideoxy-beta-L-arabino-4-hexulose 4-aminotransferase (equatorial)	25414257	NR	C4-NSATHMM, NSATHMM	57.52
O25130	375	Helicobacter pylori (strain ATCC 700392 / 26695) (Campylobacter pylori)	C4	2FN6; 2FNI; 2FNU	pseC	UDP-2-acetamido-2,6-dideoxy-beta-L-arabino-4-hexulose 4-aminotransferase (equatorial)	16286454; 16421095	NR	C4-NSATHMM, NSATHMM	50.81
Q0P8W3	376	Campylobacter jejuni subsp. jejuni serotype O:2 (strain ATCC 700819 / NCTC 11168)	C4	3D structure not known	pseC	UDP-2-acetamido-2,6-dideoxy-beta-L-arabino-4-hexulose 4-aminotransferase (equatorial)	16286454	NR	C4-NSATHMM, NSATHMM	51.12
Q7DBF3	364	Escherichia coli O157:H7	C4	3D structure not known	perA	GDP-4-keto-6-deoxy-mannose 4-aminotransferase (equatorial)	17888872; 18201574	NR	C4-NSATHMM, NSATHMM	Reference
Q06953	367	Vibrio cholerae	C4	3D structure not known	rfbE	GDP-4-keto-6-deoxy-mannose 4-aminotransferase (equatorial)	11479276	NR	C4-NSATHMM, NSATHMM	72.8
Q9A9H3	371	Caulobacter crescentus (strain ATCC 19089 / CB15)	C4	3BN1; 3DR4; 3DR7	per	GDP-4-keto-6-deoxy-mannose 4-aminotransferase (equatorial)	18795799	NR	C4-NSATHMM, NSATHMM	64.4
O68392	367	Brucella melitentis	C4	3D structure not known	perA	GDP-4-keto-6-deoxy-mannose 4-aminotransferase (equatorial)	9784561	NR	C4-NSATHMM, NSATHMM	70.64
Q795J3	388	Bacillus subtilis (strain 168)	C4	3D structure not known	EpsN	UDP-4-keto-6-deoxy-GlcNAc 4-aminotransferase (equatorial)	29982582	NR	C4-NSATHMM, NSATHMM	55.5
D6HAT9	401	Neisseria gonorrhoeae DGI2	C4	3D structure not known	pglC	UDP-4-keto-6-deoxy-GlcNAc 4-aminotransferase (equatorial)	21542610	NR	C4-NSATHMM, NSATHMM	61.6
B0V6J6	391	Acinetobacter baumannii (strain AYE)	C4	3D structure not known	weeJ	UDP-4-keto-6-deoxy-GlcNAc 4-aminotransferase (equatorial)	23747578	NR	C4-NSATHMM, NSATHMM	58.28
Q0P9D3	386	Campylobacter jejuni subsp. jejuni serotype O:2 (strain ATCC 700819 / NCTC 11168)	C4	4ZTC	pglE	UDP-4-keto-6-deoxy-GlcNAc 4-aminotransferase (equatorial)	16690622	NR	C4-NSATHMM, NSATHMM	51.07
Q8ZNF3	385	Salmonella typhimurium (strain LT2 / SGSC1412 / ATCC 700720)	C4	1MDO; 1MDX; 1MDZ; 4OCA	ArnB	UDP-beta-L-threo-pentapyranos-4-ulose 4-aminotransferase (equatorial)	24460375	NR	C4-NSATHMM, NSATHMM	51.33
P77690	385	Escherichia coli (strain K12)	C4	3D structure not known	ArnB	UDP-beta-L-threo-pentapyranos-4-ulose 4-aminotransferase (equatorial)	12704196	R	C4-NSATHMM, NSATHMM	52
Q814Z4	405	Bacillus cereus (strain ATCC 14579 / DSM 31 / JCM 2152 / NBRC 15305 / NCIMB 9373 / NRRL B-3711)	C4	3D structure not known	Pat	UDP-4-keto-6-deoxy-GlcNAc 4-aminotransferase (axial)	25368324	NR	C4-NSATHMM, NSATHMM	48.4
A4SQW7	378	Aeromonas salmonicida (strain A449)	C4	3D structure not known	ArnB	UDP-2-acetamido-2,6-dideoxy-beta-L-arabino-4-hexulose 4-aminotransferase (equatorial)	High similarity with C4 NSATs	NR	C4-NSATHMM, NSATHMM	52
Q4ZSZ4	382	Pseudomonas syringae pv. syringae (strain B728a)	C4	3D structure not known	ArnB	UDP-2-acetamido-2,6-dideoxy-beta-L-arabino-4-hexulose 4-aminotransferase (equatorial)	High similarity with C4 NSATs	NR	C4-NSATHMM, NSATHMM	51
B7VBN4	382	Pseudomonas aeruginosa (strain LESB58)	C4	3D structure not known	ArnB	UDP-2-acetamido-2,6-dideoxy-beta-L-arabino-4-hexulose 4-aminotransferase (equatorial)	High similarity with C4 NSATs	NR	C4-NSATHMM, NSATHMM	51
A8FRR4	388	Shewanella sediminis (strain HAW-EB3)	C4	3D structure not known	ArnB	UDP-2-acetamido-2,6-dideoxy-beta-L-arabino-4-hexulose 4-aminotransferase (equatorial)	High similarity with C4 NSATs	NR	C4-NSATHMM, NSATHMM	47
B1B4V9	388	Escherichia coli O55:H7	NA	3GR9	wbdK	GDP-4-keto-6-deoxy-mannose 3-dehydratase	19402712	NR	NSDHMM	50
G4WJD4	393	Yersinia pseudotuberculosis	NA	3D structure not known	colD	GDP-4-keto-6-deoxy-mannose 3-dehydratase	15610039	NR	NSDHMM	50
P26398	437	Salmonella typhimurium (strain LT2 / SGSC1412 / ATCC 700720)	NA	3D structure not known	rfbH	CDP-4-keto-6-deoxy-glucose 3-dehydrase	7957223	R	NSDHMM	45
Q57174/Q57323	437	Yersinia pseudotuberculosis	NA	3D structure not known	ascC	CDP-4-keto-6-deoxy-glucose 3-dehydrase	1536853;18491919	NR	NSDHMM	44
Q9ALN8	462	Saccharopolyspora spinosa	NA	3D structure not known	spnQ	dTDP/TDP-4-keto-2,6-dideoxy-D-threo-hexopyranose 3-dehydrase	18345667	NR	NSDHMM	45
Q9F118	388	Escherichia coli	NA	2GMS;2GMU;2R0T;3B8X	wbdK	GDP-4-keto-6-deoxy-mannose 3-dehydratase	18045869	R	NSDHMM	50

### Sheet: common_hits
Hits common to both C3-NSATHMM and C4-NSATHMM
UniProt Accession	Length	Organism	C4-NSATHMM score	C3-NSATHMM score	log odds score against C3 motif	log odds score against C4 motif	Annotation based on PWM score
A0A7C0YXB3	357	Candidatus Aenigmarchaeota archaeon	462.5	414.9	-39.1462	31.863	C4 NSAT
A0A127B8H8	365	Pyrococcus kukulkanii	447.1	406	-19.3051	40.003	C4 NSAT
A0A662KHT1	363	Thermoplasmata archaeon	411.6	427.8	27.5898	-1.72019	C3 NSAT
A0A662LRE2	363	Thermoplasmata archaeon	409.1	429	27.5898	-1.72019	C3 NSAT
A0A1W9P6M8	372	Candidatus Cloacimonas sp. 4484_209	408.4	411	28.6664	-1.72019	C3 NSAT
Q8RC02	371	Caldanaerobacter subterraneus subsp. tengcongensis (strain DSM 15242 / JCM 11007 / NBRC 100824 / MB4) (Thermoanaerobacter tengcongensis)	407.3	492.9	53.4122	-26.4622	C3 NSAT
A0A523UH35	363	Elusimicrobia bacterium	406.6	490.5	55.2053	-39.6852	C3 NSAT
A0A497H3M7	363	Thermoplasmata archaeon	406.6	425.4	27.5898	-1.72019	C3 NSAT
A0A1H8BAP9	371	Lihuaxuella thermophila	405.6	468.7	53.4122	-26.4622	C3 NSAT
A0A2I7SWC1	369	Laceyella sacchari (Thermoactinomyces thalpophilus)	405.3	476.8	53.4122	-26.4622	C3 NSAT
A0A2T0YMC3	369	Laceyella sediminis	405.3	477.9	53.4122	-26.4622	C3 NSAT
A0A497P3U0	353	Candidatus Bathyarchaeota archaeon	404	439.4	32.3102	-5.20635	C3 NSAT
A0A1I3K024	368	Thermoflavimicrobium dichotomicum	403.7	481.8	53.4122	-26.4622	C3 NSAT
A0A4R3LBE7	369	Hazenella coriacea	403.6	468.8	53.4122	-26.4622	C3 NSAT
I8R5C9	371	Thermoanaerobacter siderophilus SR4	403.6	496.7	53.4122	-26.4622	C3 NSAT
A0A2G9NIF3	411	Candidatus Pacearchaeota archaeon	403.3	407.4	34.2788	9.80112	Could not be predicted
A0A151YXK4	371	Thermoactinomyces sp. AS95	402.2	464.8	53.4122	-26.4622	C3 NSAT
A0A497THR4	363	Candidatus Aenigmarchaeota archaeon	401.1	521.4	38.8739	-24.4958	C3 NSAT
A0A660TMU3	363	Spirochaetes bacterium	401.1	521.4	38.8739	-24.4958	C3 NSAT
A0A1G1DUQ8	374	Nitrospinae bacterium RIFCSPLOWO2_12_39_16	400.8	478.4	55.9441	-29.8917	C3 NSAT
A0A7C3RKA4	372	Verrucomicrobia subdivision 3 bacterium	400.4	466.9	44.6549	9.6719	Could not be predicted

### Sheet: Test dataset
Gene	UniProt accession	Sugar biosynthesis pathway	Reference (PubMed ID)	Length	Hit to profile HMM	Prediction from PWM-based search
EryCI	P14290	Desosamine	15257441	417	C3-NSATHMM
EryCIV	A4F7N3	Desosamine	24060454	401	NSATHMM	C4-aminotransferase
OleN2	O68842	Desosamine	10770761	408	C3-NSATHMM
OleNI	Q9RR26	Desosamine	10770761	393	NSATHMM	C4-aminotransferase
DnrJ/DnmJ*	P25048	L-daunosamine	1729206;7868593	401	C3-NSATHMM
KijD2	B3TMR0	Kijanose	17985890	419	C3-NSATHMM
KijD7	B3TMR5	Kijanose	17985890	348	NSATHMM	C4-aminotransferase
* This gene was earlier called DnrJ but has been renamed as DnmJ

### Sheet: CATH-3.40.640.10
UniProt ID	structure	chain	Length	Protein function	Pubmed ID
A0A3Z6NYY1	4OCA	A	385	UDP-4-amino-4-deoxy-L-arabinose--oxoglutarate aminotransferase	24460375
Q8ZNF3	1MDO	A	385	UDP-4-amino-4-deoxy-L-arabinose--oxoglutarate aminotransferase	12429098
Q9A9H3	3BN1	A	371	GDP-perosamine synthase	18247575
Q6TFC4	3FRK	A	365	dTDP-3-keto-6-deoxy-glucose 3-aminotransferase	19178182
Q9ZGH4	2OGA	A	379	dTDP-3-amino-3,4,6-trideoxy-alpha-D-glucose transaminase	17456741
Q9ALS9	5U1Z	A	360	dTDP-3-keto-6-deoxy-galactose/glucose 3-aminotransferase	28028852
Q9ZGH0	2PO3	A	415	dTDP-4-keto-6-deoxy-glucose 4-aminotransferase	17630700
Q9S5Y7	1O61	A	386	UDP-N-acetylbacillosamine transaminase	16021622
Q9HZ76	3NU7	A	359	UDP-2-acetamido-2-deoxy-3-oxo-D-glucuronate aminotransferase	20604544
A0A0H2URM1	6EWQ	A	408	NDP-2-acetamido-4-keto-2,6-dideoxygalactose	29669826
P27833	4ZAH	A	376	TDP-4-keto-4,6-dideoxy-D-glucose aminotransferase	15271350
O25130	2FN6	A	375	UDP-4-amino-4,6-dideoxy-N-acetyl-beta-L-altrosamine transamise	16421095
O07566	4K2B	A	441	3-oxo-glucose-6-phosphate aminotransferase	24097983
Q8EEB1	5K8B	A	395	8-amino-3,8-dideoxy-alpha-D-manno-octulosonate transaminase	27275764
Q8G8Y2	2C7T	A	418	2-deoxy-scyllo-inosose aminotransferase and 2-deoxy-scyllo-inosamine aminotransferase	16894611
Q57323	3BB8	A	437	CDP-6-deoxy-L-threo-D-glycero-4-hexulose 3-dehydrase	18491919
O52552	1B9H	A	388	5-deoxy-5-amino-3-dehydroshikimic acid a,b-dehydrase, 1,4-enolase	10433690
Q4R0W2	5W70	A	424	2-deoxy-scyllo-inosose aminotransferase and 2-deoxy-scyllo-inosamine aminotransferase	28685903
Q8KND8	4ZAS	A	376	TDP-4-keto-6-deoxy glycose 4-aminotransferase	24911465
B1B4V9	3GR9	A	388	GDP-4-keto-6-deoxymannose-3-dehydratase	19402712
Q9F118	2GMS	A	388	GDP-4-keto-6-deoxymannose-3-dehydratase	16943443
Q9C4M4	2ZC0	A	407	Alanine: glyoxylate transaminase	18560158
Q55793	1T3I	A	420	Cysteine desulfurase	15379559
Q93WX6	4Q75	A	463	Cysteine desulfurase	25195888
B6YT87	5B7S	A	399	Cysteine desulfurase	28536498
O32164	1T3I	A	406	Cysteine desulfurase	27382962
P77444	1C0N	A	406	Selenocysteine lyase	10684605
A7TUX7	3VAX	A	397	Cysteine desulfurase	22570733
P9WQ71	4ISY	A	393	Cysteine desulfurase	24548275
Q46925	4LW2	A	401	Cysteine desulfurase	23913692
Q96I15	3GZC	A	445	Selenocysteine lyase	22295093
Q68FT9	3A9X	A	432	Selenocysteine lyase	20164179
O29689	4EB5	A	382	Cysteine desulfurase	22511353
A0A1I5NEH3	5ZSP	A	396	Cysteine desulfurase	31587510
O25008	5WT2	A	387	Cysteine desulfurase	31587510
Q9Y697	5USR	A	78	Cysteine desulfurase	28634302
P0A6B9	3LVJ	A	404	Cysteine desulfurase	20404999
P0A6B7	1P3W	A	404	Cysteine desulfurase	12860127
Q9ZHG9	1ELQ	A	393	Beta C-S lyase	10760256
Q83F40	3TQX	A	396	2-amino-3-ketobutyrate coenzyme A ligase	26033498
P0AB77	1FC4	A	398	2-amino-3-ketobutyrate coenzyme A ligase	11318637
P18079	2BWN	A	409	5-aminolevulinate synthase	16121195
Q9KM65	2WK7	A	389	L-threonine aminotransferase	19631226
A7BFV6	3A2B	A	399	Serine palmitoyltransferase	19564159
A5VD79	2X8U	A	400	Serine palmitoyltransferase	20578000
Q93UV0	2JG2	A	420	Serine palmitoyltransferase	17559874
A0QX65	3WY7	A	382	7,8-diketo pelargonic acid aminotransferase	25462832
P12998	1BS0	A	384	8-amino-7-oxononanoate synthase	9813126
P31013	1TPL	A	456	Tyrosine phenol-lyase	7916622
P28796	1AX4	A	467	Tryptophan indole-lyase	9551100
P0A853	2C44	A	471	Tryptophan indole-lyase	16790938
Q5UES8	2OQX	A	476	Tryptophan indole-lyase	17704565
C3SLI7	4UP2	A	476	Tryptophan indole-lyase	26527264
P0A959	4CVQ	A	405	Alanine aminotransferase	25014014
Q16773	1W7L	A	422	Kynurenine aminotransferase	15364907
Q17CS8	1YIY	A	477	Kynurenine aminotransferase	15853804
P47039	3B46	A	444	Kynurenine aminotransferase	18205391
Q75WK2	1V2D	A	381	Glutamine:phenylpyruvate aminotransferase	14761974
P77806	1U08	A	386	Methionine aminotransferase	15280032
P9WPZ5	2O0R	A	397	N-succinyldiaminopimelate aminotransferase	17292400
Q02635	6F77	A	400	Prephenate aminotransferase	30771275
P58350	6F35	A	410	Prephenate aminotransferase	30771275
O59096	1DJU	A	389	Aromatic amino acid aminotransferase	10671523
Q56232	1B5O	A	385	Aspartate aminotransferase	11432784
Q8DWM1	4MY5	A	391	Aromatic amino acid aminotransferase	30713166
Q9X0Y2	1O4S	A	377	Aspartate aminotransferase	15103638
Q58097	2Z61	A	370	(5-formylfuran-3-yl)methyl phosphate transaminase	24977328
O57946	1X0M	A	428	Kynurenine aminotransferase	16138312
P22256	1SF2	A	426	4-aminobutyrate aminotransferase	15323550
A1R958	4ATP	A	456	4-aminobutyrate aminotransferase	23027742
P16932	1D7R	A	433	Dialkylglycine decarboxylase	10556038
M1GRN3	4YSN	A	450	Isoleucine 2-epimerase (Racemase)	28471367
Q06K28	6GIO	A	439	Aminocaprolactam Racemase	29897155
Q7M181	2ZUK	A	436	2-aminohexano-6-lactam racemase	19146406
A4IDL0	4IX8	A	448	Tyrosine aminotransferase	24817714
P32929	2NMP	A	405	Cystathionine gamma-lyase	19019829
P31373	1N8P	A	394	Cystathionine gamma-lyase	12715888
A0PKT3	3QHX	A	388	Cystathionine gamma-synthase	21904066
Q79VD9	5X5H	A	386	Cystathionine gamma-synthase	28675039
Q8KNG3	4Q31	A	381	L-methionine gamma-lyase	27191010
P53780	1IBJ	A	464	Cystathionine beta-lyase	11402193
Q84AR1	1Y4I	A	398	L-methionine gamma-lyase	16511092
P13254	1GC0	A	398	L-methionine gamma-lyase	10965031
J7TA22	5DX5	A	400	L-methionine gamma-lyase	26750487
P9WGB5	3NDN	A	406	O-succinylhomoserine sulfhydrylase	25613812
Q5SJ58	2CB1	A	412	O-acetyl-L-homoserine sulfhydrylase	11566369
Q7M9C8	3RI6	A	407	O-acetyl-L-homoserine sulfhydrylase	21931214
P06721	1CL1	A	395	Cystathionine beta-lyase	8831789
Q9ZPL5	1I41	A	445	Cystathionine gamma-synthase	11518531
O67140	3W1H	A	452	Selenocysteinyl-tRNA(Sec) synthase	23559248
Q5SKW8	1WYU	A	438	Glycine decarboxylase	15791207
P00935	1CS1	A	386	Cystathionine gamma-synthase	9843488
P50542	4KXK	A	639	Alanine‐glyoxylate aminotransferase	25369882
B5B0L4	3NNK	A	413	Ureidoglycine-glyoxylate aminotransferase	20565126
Q8YY48	1VJO	A	381	Alanine--glyoxylate aminotransferase	15657930
P43567	2BKW	A	385	Alanine--glyoxylate aminotransferase	16226833
Q3LSM4	2HUF	A	393	Alanine-glyoxylate aminotransferase	16990263
P21549	1H0C	A	392	Alanine-glyoxylate aminotransferase	12899834
Q7PRG3	2CH1	A	396	3-hydroxykynurenine transaminase	16585514
P96060	1M32	A	367	2-aminoethylphosphonate--pyruvate transaminase	12403617
O07051	3WGB	A	338	L-allo-threonine aldolase	24914980
Q97VM5	3ZRP	A	384	Serine-pyruvate aminotransferase	22751661
Q988B8	2Z9U	A	393	Pyridoxamine--pyruvate transaminase	17989071
Q5SKW7	1WYT	A	474	Glycine decarboxylase	15791207
B0F481	4A0F	A	833	7,8-amino-pelargonic acid aminotransferase and ethiobiotin synthetase	22547782
P33447	1BW0	A	416	Tyrosine aminotransferase	10595543
Q8QZR1	3PDX	A	454	Tyrosine aminotransferase	21153519
P97084	1LC5	A	364	L-threonine-O-3-phosphate decarboxylase	12119022
A6BMJ3	3B1C	A	388	Beta C-S lyase	22674431
P23256	1D2F	A	390	Beta C-S lyase	10698925
Q56257	1C7N	A	399	Beta C-S lyase	10880431
B2VJB8	5Z0Q	A	390	Beta C-S lyase	30141637
P06986	1FG3	A	356	Histidinol-phosphate aminotransferase	11518529
Q1QDV8	6ERK	A	431	7-keto-8-aminopelargonic acid aminotransferase	30178202
Q9X266	1LW4	A	357	L-threonine aldolase	12269813
P83788	1QZ9	A	416	Kynureninase	14756555
Q58992	4BHD	A	429	Serine hydroxymethyltransferase	25257552
P43099	1C4K	A	731	Ornithine decarboxylase	10666573
P07511	1CJ0	A	484	Serine hydroxymethyltransferase	10387080
P34896	1BJ4	A	483	Serine hydroxymethyltransferase	9753690
A5K8L9	4OYT	A	442	Serine hydroxymethyltransferase	25478836
Q8I566	4O6Z	A	442	Serine hydroxymethyltransferase	24914963
P0A825	1DFO	A	417	Serine hydroxymethyltransferase	10656824
Q7SIB6	1KKJ	A	419	Serine hydroxymethyltransferase	11877399
A1SUU0	4P3M	A	421	Serine hydroxymethyltransferase	25044250
P50431	1EJI	A	478	Serine hydroxymethyltransferase	11063567
P34897	4PVF	A	504	Serine hydroxymethyltransferase	25619277
P37821	1B8G	A	473	S-adenosyl-l-methionine methylthioadenosine-lyase	10610793
P18485	1IAX	A	485	S-adenosyl-l-methionine methylthioadenosine-lyase	11431475
Q6LZM9	2Z67	A	436	Selenocysteinyl-tRNA(Sec) synthase	18158303
Q59072	3WKR	A	213	O-phospho-L-seryl-tRNA:Cys-tRNA synthase (O-phosphoserine ligase)	25002468
O30207	2E7I	A	371	O-phospho-L-seryl-tRNA:Cys-tRNA synthase (O-phosphoserine ligase)	17512006
Q9HD40	3HL2	A	501	O-Phosphoseryl-tRNA:selenocysteinyl-tRNA synthase	19608919
Q6P6M7	3BC8	A	504	O-Phosphoseryl-tRNA:selenocysteinyl-tRNA synthase	18093968
P23721	1BJN	A	362	Phosphoserine aminotransferase	10024454
Q9RME2	1W23	A	361	Phosphoserine aminotransferase	15608117
Q96255	6CZX	A	430	Phosphoserine aminotransferase	30034403
A2DW27	5F8V	A	371	Phosphoserine aminotransferase	27102280
Q60I38	5YB0	A	358	Phosphoserine aminotransferase	30959130
Q07805	3LG0	A	414	Ornithine aminotransferase	20673832
Q6LFH8	3NTJ	A	414	Ornithine aminotransferase	20673832
P04181	1GBN	A	439	Ornithine aminotransferase	9309222
P40732	2PB0	A	405	Acetylornithine/succinyldiaminopimelate aminotransferase	17680699
P77581	4ADB	A	406	Succinylornithine aminotransferase	23484010
P42588	4UOY	A	459	Putrescine aminotransferase	25423189
A0A0J9X1Q5	4PPM	A	853	3-acetyloctanal aminotransferase	24704447
W5IS25	5TI8	A	454	Putrescine aminotransferase	28045391
A0A1X0Z7H5	6HX9	A	453	Putrescine aminotransferase	30622946
A0A081YAY5	4UHM	A	448	Omega aminotransferase	27107110
P9WQ81	3BV0	A	437	7-keto-8-aminopelargonic acid aminotransferase	20565114
P0A4X7	5KGS	A	437	7-keto-8-aminopelargonic acid aminotransferase	28594172
P53555	3DOD	A	448	7-keto-8-aminopelargonic acid aminotransferase	20565114
P9WQ80	4W1V	A	437	7-keto 8-aminopelargonic acid aminotransferase	25556942
Q7NWG4	4A6R	A	459	Omega aminotransferase	22268978
A0A2D8IND4	6G4B	A	455	Omega aminotransferase	31162815
A1B956	4GRX	A	453	Omega aminotransferase	23239223
B9L0K9	6IO1	A	451	Omega aminotransferase	31061438
A0A0A7I435	6JIX	A	447	Taurine:2-oxoglutarate aminotransferase	31088892
Q9I700	4B98	A	448	Omega aminotransferase	23519665
A0A5E7M111	6S54	A	454	Omega aminotransferase	31681755
A0A1C7D190	5G09	A	483	Omega aminotransferase	27428867
A0A0Q9UXH6	5G0A	A	476	Omega aminotransferase	27428867
A0A1C7D191	5G2P	A	485	Omega aminotransferase	27428867
Q8TBG4	6TOR	A	499	O-phosphoethanolamine phospho-lyase	32254049
A1RDF1	5G4I	A	446	O-phosphoethanolamine phospho-lyase	27709756
A8IW39	3QGU	A	441	LL-diaminopimelate aminotransferase	21633707
O84395	3ASA	A	394	LL-diaminopimelate aminotransferase	21722650
Q9ZQI7	4FL0	A	456	LL-diaminopimelate aminotransferase	23385743
Q93ZN9	2Z1Z	A	461	LL-diaminopimelate aminotransferase	17583737
A0A0X1KHF5	5BK7	A	376	L-Arginine Hydroxylase	29473729
G9MBV4	4M2J	A	386	L-Arginine Hydroxylase	24505011
Q16719	2HZP	A	465	Kynureninase	17300176
Q9SIE1	5WMH	A	475	Aspartate aminotransferase and prephenate aminotransferase	29405514
P39643	6L1L	A	399	exocyclic-Δ3,Δ5-dihydrohydroxyphenylpyruvate aminotransferase	32134000
Q9X0D0	1H1C	A	335	Histidinol-phosphate aminotransferase	15007066
Q9KJU4	3CQ4	A	366	Histidinol-phosphate aminotransferase	18560156
P9WML5	4R2N	A	353	Histidinol phosphate aminotransferase	26738801
D6PXK5	5GP4	A	468	Glutamate decarboxylase	30049439
Q42521	3HBX	A	502	Glutamate decarboxylase	19580813
P69908	1XEY	A	466	Glutamate decarboxylase	15735332
P69910	1PMM	A	466	Glutamate decarboxylase	12912902
Q5X3A8	4W8I	A	605	Sphingosine-1-phosphate lyase	26831115
Q67PY4	3MAD	A	507	Sphingosine-1-phosphate lyase	20696404
O95470	4Q6R	A	568	Sphingosine-1-phosphate lyase	24809814
Q05567	3MC6	A	589	Sphingosine-1-phosphate lyase	20696404
Q05329	2OKK	A	585	Glutamate decarboxylase	17384644
Q99259	2OKJ	A	594	Glutamate decarboxylase	17384644
Q80WP8	6ENZ	A	550	Acidic amino acid decarboxylase	29372909
P9WQ73	2FYF	A	376	Phosphoserine aminotransferase	22525753
D4I245	5O5C	A	517	Lysine decarboxylase	29428557
A7B1V0	4OBU	A	490	Tryptophan decarboxylase	25263219
P19113	4E1O	A	662	Histidine decarboxylase	22767596
P80041	1JS3	A	486	DOPA decarboxylase	11685243
P05031	3K40	A	510	DOPA decarboxylase	20098687
P20711	3RBF	A	480	DOPA decarboxylase	22143761
Q8Z1P1	5XX1	A	756	Arginine decarboxylase	28694189
P28629	2VYC	A	755	Arginine decarboxylase	19298070
P0A9H3	3N75	A	715	Lysine decarboxylase	21278708
P24630	2GSA	A	433	Glutamate-1-semialdehyde 2,1-aminomutase	9144156
Q8DLK8	2CFB	A	437	Glutamate-1-semialdehyde 2,1-aminomutase	16564539
P30949	3BS8	A	430	Glutamate-1-semialdehyde 2,1-aminomutase	20946885
P42799	5HDM	A	474	Glutamate-1-semialdehyde 2,1-aminomutase	27303897
A8R0K5	4ZM3	A	444	3-ABA synthase (Aminotransferase dehydrase)	26426567
D1C218	6K8H	A	446	Omega aminotransferase	31560999
H8WR05	4AO9	A	434	Beta-phenylalanine aminotransferase	23087034
A3EYF7	2YKU	A	445	Beta-phenylalanine aminotransferase	22745123
Q8N5Z0	2QLR	A	425	Kynurenine aminotransferase	18056995
D3H0F7	3PA9	A	396	Aspartate aminotransferase	21033689
P00509	1AAM	A	396	Aspartate aminotransferase	7909946
O96142	3K7Y	A	405	Aspartate aminotransferase	21087616
A8B1V5	3MEB	A	427	Aspartate aminotransferase	25945710
P00504	2CST	A	412	Aspartate aminotransferase	7897655
P00503	1AJR	A	413	Aspartate aminotransferase	9211866
P23542	1YAA	A	418	Aspartate aminotransferase	9655342
O42652	6JPK	A	409	Aspartate aminotransferase	31465495
P00505	5AX8	A	430	Aspartate aminotransferase	26902786
P00508	1AKA	A	423	Aspartate aminotransferase	7819232
Q385Q9	4EU1	A	388	Aspartate aminotransferase	25945710
Q4FX34	4H51	A	412	Aspartate aminotransferase	25945710
Q71PB4	4WB0	A	412	Aspartate aminotransferase	26456583
P05202	3HLM	A	430	Kynurenine aminotransferase	19826765
C7E5X4	4RKC	A	398	Aspartate aminotransferase	25760611
P95468	1AY4	A	394	Aspartate aminotransferase	9665848
P53090	4JE5	A	500	Aromatic amino acid aminotransferase	23893908
C4YJ02	6HNB	A	491	Aromatic amino acid aminotransferase	30742897
Q7MUZ3	3G0T	A	436	Aromatic amino acid aminotransferase	24888348
Q01594	1LK9	A	486	Alliin lyase	12235163
Q9S7N2	3BWN	A	391	L-tryptophan--pyruvate aminotransferase	18394996
P52894	3TCM	A	482	Alanine aminotransferase	22750542
P80147	1OHV	A	500	4-aminobutyrate aminotransferase	14534310
P9WQ77	2CIN	A	449	L-lysine-epsilon aminotransferase	16950391
P94426	4MGR	A	479	4-aminobutyrate aminotransferase	24127574
